# Flagellar system translocates T3SS effectors critical for *Salmonella* infection

**DOI:** 10.64898/2026.06.04.729515

**Authors:** Alona Dreus, Paulina Matheova, Martina Spejzlova, Grzegorz Grabe, Jana Schmidtova, Milada Pospíšilová, Tomas Brabec, Ondrej Cerny

**Author notes:** Corresponding author: Ondrej Cerny, Laboratory of Bacterial Virulence, Institute of Microbiology of the Czech Academy of Sciences, Prague, Czech Republic, Videnska 1083, Prague, 142 20, Czech Republic.

## Abstract

Type 3 secretion system (T3SS) injectisomes, the essential virulence factors of many bacterial pathogens, are thought to have evolved from the flagellar T3SS. Despite their high degree of structural similarity, whether flagella can translocate effector proteins typically associated with T3SS injectisomes remains poorly understood. Here, we demonstrate that the flagellar T3SS of *Salmonella* translocates T3SS effectors directly into the host cell cytosol and that this process is critical for productive infection. We show that upon host cell adhesion, flagella were required for efficient *Salmonella* invasion. Fully assembled flagella enabled effector translocation in a process dependent on the flagellar motor. Notably, flagella continued to translocate effectors within the *Salmonella*-containing vacuole until expression of the *Salmonella* pathogenicity island 2–encoded T3SS injectisome was induced. Together, these findings reveal a previously overlooked function of bacterial flagella in host–pathogen interactions and redefine their contribution to *Salmonella* virulence.
