## Extended Data Table 1. Universal nomenclature of relevant injectisome and flagellar proteins. for "Flagellar system translocates T3SS effectors critical for *Salmonella* infection"

### Sheet: Sheet1
Module	Universal T3SS Nomenclature (Sct)	SPI-1	SPI-2	Flagellum	Function	AA Perc. Identity (%) of Flagellum with SPI-1	AA Perc. Identity (%) of Flagellum with SPI-2
Needle/Hook filament	SctF	PrgI (needle)	SsaG/SsaH/SsaI	FlgE (hook)	External filament for secretion or motility	-	-/-/-
Outer Membrane Secretin Ring	SctC	InvG	SsaC	-	Secretin; forms OM pore
Pilotin (secretin-helper)	SctG (when present)	InvH	-	-	Assists secretin assembly
Periplasmic / OM - IM Connector Ring	SctD	PrgH	SsaD	-	Periplasmic ring connecting OM to IM
Inner Membrane Ring (IM ring)	SctJ	PrgK	SsaJ	FliF (MS ring)	IM ring; core basal body scaffold	25.74	-
Major Export Gate Protein	SctV	InvA	SsaV	FlhA	Large IM export channel	34.17	32.94
Export Gate - Switch Protein	SctU	SpaS	SsaU	FlhB	Secretion substrate specificity switch	23.1	29.58
Core Export Apparatus - P Component	SctR	SpaP	SsaR	FliP	Part of core export apparatus	38.35	40.59
Core Export Apparatus - Q Component	SctS	SpaQ	SsaS	FliQ	Forms transmembrane export funnel	30.67	39.71
Core Export Apparatus - R Component	SctT	SpaR	SsaT	FliR	Final core component of export gate	23.88	24.84
Rod Protein (proximal rod)	SctI	PrgJ	SsaI	FlgB/FlgC/FlgF/FlgG	Connects IM ring to hook/needle	-/-/-/-	'-/-/-/-
Cytosolic ATPase	SctN	InvC	SsaN	FliI	ATPase powering secretion	38.82	45.23
ATPase negative regulator	SctL	OrgB	SsaK	FliH	Regulates ATPase activity	23.16	32
Stalk protein	SctO	InvI	SsaO	FliJ	Links ATPase to export gate	-	-
Gatekeeper	SctW	InvE	SsaL/SsaM/SpiC	-	Substrate secretion regulator
Accessory cytosolic ring	SctQ	SpaO	SsaQ	FliM/FliN	Organizes cytosolic sorting platform	-/33.80	52.94/32.31
Accessory protein	SctK	OrgA	SsaX	-	Sorting platform stability
