## Extended Data Table 2. Results of FATCAT analysis of SctV and SctN similarities for "Flagellar system translocates T3SS effectors critical for *Salmonella* infection"

### Sheet: Sheet1
	Comparison of		raw score	# of compared possitions	# of equivalent positions	% of equivalent positions	RMSD (Å)	# of twists
SctV	FlhA	InvA	722.37	331	318	96.0725	2.83	1
	FlhA	SsaV	699.23	327	315	96.3303	3.28	0
SctN	FliI	InvC	884.97	351	348	99.1453	2.79	0
	FliI	SsaN	841.27	342	322	94.152	1.64	0
