## Extended Data Table 3. Bacterial strains used in this study. for "Flagellar system translocates T3SS effectors critical for *Salmonella* infection"

### Sheet: Table_S2_Strains
Supplementary Table 2. Bacterial strains used in this study
Bacteria strains	Source
Salmonella enterica serovar Typhimurium 14028	D. Holden (NCTC 12023)
Salmonella enterica serovar Typhimurium 14028 glmS::Ptrc-mCherry	L. Knodler
Salmonella enterica serovar Typhimurium 14028 glmS::Ptrc-GFP	This paper
Salmonella enterica serovar Typhimurium 14028 invA::Km	This paper
Salmonella enterica serovar Typhimurium 14028 ssaV::Km	This paper
Salmonella enterica serovar Typhimurium 14028 flhA::Cm	This paper
Salmonella enterica serovar Typhimurium 14028 ssaV::Km flhA::Cm	This paper
Salmonella enterica serovar Typhimurium 14028 invA::Km flhA::Cm	This paper
Salmonella enterica serovar Typhimurium 14028 invA::FRT flhA::FRT ssaV::Km	This paper
Salmonella enterica serovar Typhimurium 14028 fliC::Cm	This paper
Salmonella enterica serovar Typhimurium 14028 flgE::Cm	This paper
Salmonella enterica serovar Typhimurium 14028 flgG::Cm	This paper
Salmonella enterica serovar Typhimurium 14028 flgB::Cm	This paper
Salmonella enterica serovar Typhimurium 14028 fljB::Cm	This paper
Salmonella enterica serovar Typhimurium 14028 motA::Cm	This paper
Salmonella enterica serovar Typhimurium 14028 fliG::Cm	This paper
