## Extended Data Table 4. Primers used in this study. for "Flagellar system translocates T3SS effectors critical for *Salmonella* infection"

### Sheet: Sheet1
Supplementary Table 3. Primers used in this study
ID	Sequence	Purpose
steA_F	ATGAAGCTTTCATTACGTTACCTGTTATAGCC	F primer to clone steA into pWSK29 via HindIII
steA_R	ATGGGATCCATAATTGTCCAAATAGTTATGGTAGCG	R primer to clone steA into pWSK29 via BamHI
pipB2_F	GCGCAAGCTTACGGCTCTACTACTCGATAGAC	F primer to clone pipB2 into pWSK29 via HindIII
pipB2_R	GCGGATCCAATATTTTCACTATAAAATTCGTTAAAGAGTGTT	R primer to clone pipB2 into pWSK29 via BamHI
steC_F	GCAAGCTTAAGGTTCTGTAGGAAGCCTG	F primer to clone steC into pWSK29 via HindIII
steC_R	GCGGATCCTTTTTTTAATTCATCCTTTAATACCTTAGCCAC	R primer to clone steC into pWSK29 via BamHI
steE_F	GCAAGCTTCTCTAGACTACATGCCAACTTTAC	F primer to clone steE into pWSK29 via HindIII
steE_R	GCGGATCCTTCATCCGGGAAAACCTCTG	R primer to clone steE into pWSK29 via BamHI
sopA_F	GCCTCGAGAAAGATGGCTGGAGAGCG	F primer to clone sopA into pWSK29 via XhoI
sopA_R	GCGGATCCCGCCCAGGCCAGTGG	R primer to clone sopA into pWSK29 via BamHI
steD_HiBit_F	GATCCGTGAGCGGCTGGCGGCTGTTCAAGAAGATTAGCTAAGC	F primer for addition of HiBit into pWSK29 instead of 2HA
steD_HiBit_R	GGCCGCTTAGCTAATCTTCTTGAACAGCCGCCAGCCGCTCACG	R primer for addition of HiBit into pWSK29 instead of 2HA
pWSK29_renew_F	CCTGATTATGCTAGCCTCTAAGCGGCCGCCACCGCGGTGGAGCTCCAGCTTTTGTTC	F primer to remove srcA from pWSK29 steD-2HA
pWSK29_renew_R	GAACAAAAGCTGGAGCTCCACCGCGGTGGCGGCCGCTTAGAGGCTAGCATAATCAGG	R primer to remove srcA from pWSK29 steD-2HA
sseJ_F	GCTTCTCGAGGTCGACGGTATCGATAAGCTTGATATCGAATTCTCGTTGAAAAACAATAAACATTGTATGTATTTTA	F primer to clone sseJ into pWSK29 via XhoI
sseJ_R	GATAGGATCCTTCAGTGGAATAATGATGAGCTATAAAAC	R primer to clone sseJ into pWSK29 via BamHI (with HA tag)
16S_rRNA_qPCR_F	CAGAAGAAGCACCGGCTAAC	F primer for qPCR, housekeeping 16S rRNA
16S_rRNA_qPCR_R	GACTCAAGCCTGCCAGTTTC	R primer for qPCR, housekeeping 16S rRNA
gapA_qPCR_F	GGTGTTGACGTAGTGGCTGAA	F primer for qPCR, housekeeping gapA
gapA_qPCR_R	AGCGTTGGAAACGATGTCCTG	R primer for qPCR, housekeeping gapA
tufA_qPCR_F	CGCAAACTGCTGGACGAAGG	F primer for qPCR, housekeeping tufA
tufA_qPCR_R	GGCCGCCTTCATCTTTGGAC	R primer for qPCR, housekeeping tufA
steD_qPCR_F	TTCAGTGGGGTATGCTCAGGG	F primer for qPCR, effector SteD
steD_qPCR_R	GCGCTAAGGTATAGTCCGGC	R primer for qPCR, effector SteD
steA_qPCR_F	AAGGTCCCCTCAACCTCAACG	F primer for qPCR, effector SteA
steA_qPCR_R	CACCTTGCTGATGCTGTACGTG	R primer for qPCR, SteA
sseJ_qPCR_F	GCCATTGAGTGTTGGACAGG	F primer for qPCR, effector SseJ
sseJ_qPCR_R	ATACATTCGAGCGCCTCTGC	R primer for qPCR, effector SseJ
sopA_qPCR_F	GAACCAGCAGTTTCTTGCCG	F primer for qPCR, effector SopA
sopA_qPCR_R	AGGATGTGCTGGTAGTGTGC	R primer for qPCR, effector SopA
ssaG_qPCR_F	GATATGCTCTCCCACATGGCG	F primer for qPCR, SPI-2 structural protein SsaG
ssaG_qPCR_R	GCGCTTTAATCATCGATTCTGGG	R primer for qPCR, SPI-2 structural protein SsaG
steC_qPCR_F	GAATCACGGCAACAGCGAAG	F primer for qPCR, effector SteC
steC_qPCR_R	GGTGTCTGTTCTTCCTCTCCG	R primer for qPCR, effector SteC
pipB2_qPCR_F	AAAGGCGCTGTCCTTACCG	F primer for qPCR, effector PipB2
pipB2_qPCR_R	TGTCGCCTAGTGATGTTCCC	R primer for qPCR, effector PipB2
fljB_qPCR_F	TACAGTAACCCTTGCGGCTG	F primer for qPCR, flagella structural protein FljB
fljB_qPCR_R	AGCGCCATTAGCATCGGTAG	R primer for qPCR, flagella structural protein FljB
flhA_qPCR_F	CCTGCAAAACTTACTGGCGG	F primer for qPCR, flagella structural protein FlhA
flhA_qPCR_R	CACTGTTGCGTAATCGCTCG	R primer for qPCR, flagella structural protein FlhA
prgJ_qPCR_F	CCGTTATAGGGCAGGCGGTC	F primer for qPCR, SPI-1 structural protein PrgI
prgJ_qPCR_R	TCCGTCACCAGATTAGGGTCC	R primer for qPCR, SPI-1 structural protein PrgI
dfliC_F	TAACATCAAGTTGTAATTGATAAGGAAAAGATCATGGCACGTAGGCTGGAGCTGCTTC	F primer for lambda red deletion of fliC
dfliC_R	CGGTGAATCAATCGCCGGATTAACGCAGTAAAGAGAGGACCATATGAATATCCTCCTTAG	R primer for lambda red deletion of fliC
dflgE_F	CTCAAGCGGTTAGCGGCCTGAACGCTGCGGCCACCAACCGTAGGCTGGAGCTGCTTC	F primer for lambda red deletion of flgE
dflgE_R	TAGCGCAGGTTAACCAGCGTATTGAGGATCTGGTCCTGGGCATATGAATATCCTCCTTAG	R primer for lambda red deletion of flgE
dflgB_F	AATTTTGCCATTTGCGGAGGAGATATGCTCGACAGGCTCGGTAGGCTGGAGCTGCTTC	F primer for lambda red deletion of flgB
dflgB_R	TTTCCTCCCTGTAGCACATTCATCATGCCTTTGAGTTGGCCATATGAATATCCTCCTTAG	R primer for lambda red deletion of flgB
dflgG_F	GCTGTCGATGAGTTAATACAGGACATTTTATGATCAGTTCGTAGGCTGGAGCTGCTTC	F primer for lambda red deletion of flgG
dflgG_R	CCCTTAGAGTTGCGTCAGTTTCTGCAGCATCTGATCGGTCCATATGAATATCCTCCTTAG	R primer for lambda red deletion of flgG
dssaV_F	TGGCTCAGTGTATGCGCGGGTCGGCAGGATATGGTTCTGGGTAGGCTGGAGCTGCTTC	F primer for lambda red deletion of ssaV (80-2009)
dssaV_R	AATTCATTCTTCATTGTCCGCCAACTCCTCTTCGCTAAGGCATATGAATATCCTCCTTAG	R primer for lambda red deletion of ssaV (80-2009)
dfljB_F	AACCTTCCAAAAGGAAAATTTTATGGCACAAGTAATCAACTGTAGGCTGGAGCTGCTTC	F primer for lambda red deletion of fljB
dfljB_R	GAAATAAATTAACGTAACAGAGACAGCACGTTCTGCATATGAATATCCTCCTTAG	R primer for lambda red deletion of fljB
dmotA_F	GGATGATGTCGTGCTTATCTTATTAGGTTACCTGGTGGTTGTAGGCTGGAGCTGCTTC	F primer for lambda red deletion of motA
dmotA_R	TTTTTCATGCTTCCTCAGTCGTCTGCTGCTGGTTTGGGTTCATATGAATATCCTCCTTAG	R primer for lambda red deletion of motA
dfliG_F	AGTAACGATCATGAGTAATCTTAGCGGTACCGATAAAAGCGTAGGCTGGAGCTGCTTC	F primer for lambda red deletion of fliG
dfliG_R	TTCATTAGACATAGGTATCCTCGCCGCTGCCAATCACCATCATATGAATATCCTCCTTAG	R primer for lambda red deletion of fliG
dinvA_F	GTGCTGCTTTCTCTACTTAACAGTGCTCGTTTACGACCTGAATTACTGATCATATGAATATCCTCCTTAG	F primer for lambda red deletion of invA
dinvA_R	TTATATTGTTTTTATAACATTCACTGACTTGCTATCTGCTATCTCACCGAGTAGGCTGGAGCTGCTTC	R primer for lambda red deletion of invA
dflhA_del_F	AAGAATACTGATGGCTAATCTGGTCGCGATGCTGCGCCTGGTAGGCTGGAGCTGCTTC	F primer for lambda red deletion of flhA
dflhA_del_R	TTACGCATTATTTTCCTCCAATGGTCGCCGTCATGCGGATCATATGAATATCCTCCTTAG	R primer for lambda red deletion of flhA
flhABE_F	GCCTCGAGCGCGAGAACGAAAGCTTG	F primer to complement flhA on the pET28b via NcoI
flhABE_R	GCCCATGGTTAGCGGTAGTTCACAATCAC	R primer to complement flhA on the pET28b via XhoI
