## Extended Data Table 5. Plasmids used in this study. for "Flagellar system translocates T3SS effectors critical for *Salmonella* infection"

### Sheet: Table_S2_Strains
Supplementary Table S4. Bacterial plasmids used in this study
Bacterial plasmids	Source
pWSK29-SopA-HiBiT	This paper
pWSK29-SteA-HiBiT	This paper
pWSK29-PipB2-HiBiT	This paper
pWSK29-SteE-HiBiT	This paper
pWSK29-SseJ-HiBiT	This paper
pWSK29-SteC-HiBiT	This paper
pWSK29-SteD-HiBiT	This paper
pWSK29-SteC-HiBiT	This paper
pET-28b- flhBAE	This paper
pGRG25	McKenzie and Craig, 2006
