## Extended Data Table 6. Antibodies used in this study. for "Flagellar system translocates T3SS effectors critical for *Salmonella* infection"

### Sheet: Аркуш1
Name	Manufacture	RRID
Mouse anti-flagellin FliC monoclonal antibody	Invivogen	AB_11125125
Goat anti-mouse IgG polyclonal antibodies	Thermo Fisher Scientific	AB_2534069
Goat anti-Salmonella CSA-1 antibody	Avantor	-
Donkey anti-goat IgG polyclonal antibody	Thermo Fisher Scientific	AB_2535864
Mouse anti-HiBiT monoclonal antibody	Promega	AB_3665694
Mouse anti-HSP70/DnaK antibody	Novus Biologicals	AB_11188397
Mouse anti-beta actin monoclonal antibody	Abcam	AB_306371
Sheep HRP-linked anti-mouse IgG monoclonal antibody	Thermo Fisher Scientific	AB_772193
Rabbit Salmonella Typhimurium PrgJ polyclonal antibody	Thermo Fisher Scientific	AB_2902202
Donkey HRP-linked anti-rabbit IgG polyclonal antibody	Cytiva	AB_772206
